# Initial data release and announcement of the Fish10K: Fish 10,000 Genomes Project

**DOI:** 10.1101/787028

**Authors:** Guanngyi Fan, Yue Song, Xiaoyun Huang, Liandong Yang, Suyu Zhang, Mengqi Zhang, Xianwei Yang, Yue Chang, He Zhang, Yongxin Li, Shanshan Liu, Lili Yu, Inge Seim, Chenguang Feng, Wen Wang, Kun Wang, Jing Wang, Xun Xu, Huanming Yang, Nansheng Chen, Xin Liu, Shunping He

## Abstract

With more than 30,000 species, fish are the largest and most ancient vertebrate group. Despite their critical roles in many ecosystems and human society, fish genomics lags behind work on birds and mammals. This severely limits our understanding of evolution and hinders progress on the conservation and sustainable utilization of fish. Here, we announce the Fish10K project, an international collaborative project or initiative? aiming to sequence 10,000 representative fish genomes under a systematic context within ten years, and officially welcome collaborators to join this effort. As a step towards this goal, we herein describe a feasible workflow for the procurement and storage of biospecimens, and sequencing and assembly strategies. To illustrate, we present the genomes of ten fish species from a cohort of 93 species chosen for technology development.
