## Supplementary Table 5 for "Initial data release and announcement of the Fish10K: Fish 10,000 Genomes Project"

### Sheet: Sheet1
Supplementary Table 5. The species list of phase I
Order	Family	Genus	Species
Polypteriformes	Polypteridae
		Erpetoichthys	Erpetoichthys calabaricus
		Polypterus	Polypterus endlicherii endlicherii
		Polypterus	Polypterus senegalus
Acipenseriformes	Polyodontidae
		Polyodon	Polyodon spathula
Acipenseriformes	Acipenseridae
		Acipenser	Acipenser ruthenus
Lepisosteiformes	Lepisosteidae
		Atractosteus	Atractosteus spatula
		Lepisosteus	Lepisosteus oculatus
Amiiformes	Amiidae
		Amia	Amia calva
Elopiformes	Elopidae
Elopiformes	Megalopidae
		Megalops	Megalops atlanticus
Albuliformes	Albulidae
Notacanthiformes	Halosauridae
Notacanthiformes	Notacanthidae
Anguilliformes	Protanguillidae
Anguilliformes	Synaphobranchidae
Anguilliformes	Heterenchelyidae
Anguilliformes	Myrocongridae
Anguilliformes	Muraenidae
		Gymnothorax
Anguilliformes	Chlopsidae
Anguilliformes	Derichthyidae
Anguilliformes	Ophichthidae
		Ophichthus
Anguilliformes	Muraenesocidae
Anguilliformes	Nettastomatidae
Anguilliformes	Congridae
		Conger	Conger myriaster
Anguilliformes	Moringuidae
Anguilliformes	Cyematidae
Anguilliformes	Monognathidae
Anguilliformes	Saccopharyngidae
Anguilliformes	Eurypharyngidae
Anguilliformes	Nemichthyidae
Anguilliformes	Serrivomeridae
Anguilliformes	Anguillidae
		Anguilla	Anguilla anguilla
		Anguilla	Anguilla japonica
		Anguilla	Anguilla rostrata
Hiodontiformes	Hiodontidae
Osteoglossiformes	Pantodontidae
		Pantodon	Pantodon buchholzi
Osteoglossiformes	Osteoglossidae
		Heterotis	Heterotis niloticus
		Scleropages	Scleropages formosus
Osteoglossiformes	Notopteridae
		Chitala	Chitala ornata
Osteoglossiformes	Mormyridae
		Campylomormyrus	Gnathonemus elephas
		Mormyrus
		Paramormyrops	Paramormyrops kingsleyae
Osteoglossiformes	Gymnarchidae
Clupeiformes	Denticipitidae
		Denticeps	Denticeps clupeoides
Clupeiformes	Pristigasteridae
Clupeiformes	Engraulidae
Clupeiformes	Chirocentridae
Clupeiformes	Clupeidae
		Konosirus	Konosirus punctatus
		Sardina	Sardina pilchardus
		Tenualosa	Tenualosa ilisha
Alepocephaliformes	Platytroctidae
Alepocephaliformes	Bathylaconidae
Alepocephaliformes	Alepocephalidae
Gonorynchiformes	Chanidae
Gonorynchiformes	Gonorynchidae
Gonorynchiformes	Kneriidae
Cypriniformes	Cyprinidae
		Barbonymus	Barbonymus gonionotus
		Carassioides	Carassioides cantonensis
		Chanodichthys	Cultrichthys erythropterus
		Crossocheilus	Crossocheilus oblongus
		Garra	Garra orientalis
		Hemibarbus	Hemibarbus labeo
		Hemiculter	Hemiculter leucisculus
		Macrochirichthys	Macrochirichthys macrochirius
		Microphysogobio	Microphysogobio kachekensis
		Anabarilius	Anabarilius grahami
		Carassius	Carassius auratus
		Cyprinus	Cyprinus carpio
		Danio	Danio rerio
		Danionella	Danionella dracula
		Danionella	Danionella translucida
		Hypophthalmichthys	Hypophthalmichthys molitrix
		Hypophthalmichthys	Hypophthalmichthys nobilis
		Labeo	Labeo rohita
		Leuciscus	Leuciscus waleckii
		Oxygymnocypris	Oxygymnocypris stewartii
		Pimephales	Pimephales promelas
		Poropuntius	Poropuntius huangchuchieni
		Sinocyclocheilus	Sinocyclocheilus anshuiensis
		Sinocyclocheilus	Sinocyclocheilus grahami
		Sinocyclocheilus	Sinocyclocheilus rhinocerous
		Squalius	Squalius pyrenaicus
		Elopichthys	Elopichthys bambusa
		Gymnocypris	Gymnocypris scolistomus
		Mylopharyngodon	Mylopharyngodon piceus
		Nicholsicypris	Nicholsicypris normalis
		Ochetobibus	Ochetobibus elongatus
		Parabramis	Parabramis pekinensis
		Pseudobrama	Pseudobrama simoni
		Pseudolaubuca	Pseudolaubuca sinensis
		Redfin	redfin culter
		Rhodeus	Rhodeus ocellatus
		Squaliobarbus	Squaliobarbus curriculus
		Toxabramis swinhonis	Toxabramis swinhonis
		Xenocypris argentea	Xenocypris argentea
		Yaoshanicus	Yaoshanicus arcus
		Onychostoma	Scaphesthes lepturus
		Opsariichthys	Opsariichthys bidens
		Osteochilus	Osteochilus salsburyi
		Parazacco	Parazacco spilurus
		Sahyadria	Sahyadria denisonii
Cypriniformes	Psilorhynchidae
Cypriniformes	Gyrinocheilidae
		Gyrinocheilus	Gyrinocheilus aymonieri
		Gyrinocheilus
Cypriniformes	Catostomidae
		Myxocyprinus	Myxocyprinus asiaticus
Cypriniformes	Botiidae
Cypriniformes	Vaillantellidae
Cypriniformes	Cobitidae
		Cobitis	Cobitis sinensis
		Misgurnus	Misgurnus anguillicaudatus
		Schistura	Schistura nicholsi
		Schistura
Cypriniformes	Balitoridae
		Balitora
		Jinshaia	Jinshaia sinensis
Cypriniformes	Gastromyzontidae
		Beaufortia	Beaufortia kweichowensis
		Yaoshania	Yaoshania pachychilus
Cypriniformes	Nemacheilidae
		Triplophysa	Triplophysa siluroides
		Triplophysa	Triplophysa microps
Cypriniformes	Barbuccidae
Cypriniformes	Ellopostomatidae
Cypriniformes	Serpenticobitidae
Characiformes	Distichodontidae
		Distichodus	Distichodus sexfasciatus
Characiformes	Citharinidae
Characiformes	Crenuchidae
		Boulengerella	Boulengerella lucius
Characiformes	Alestidae
		Phenacogrammus	Phenacogrammus interruptus
Characiformes	Hepsetidae
		Hepsetus	Hepsetus odoe
Characiformes	Erythrinidae
		Hoplias	Hoplias aimara
Characiformes	Parodontidae
Characiformes	Cynodontidae
		Hydrolycus	Hydrolycus armatus
Characiformes	Serrasalmidae
		Pygocentrus	Pygocentrus nattereri
Characiformes	Hemiodontidae
Characiformes	Anostomidae
		Leporinus	Leporinus friderici
Characiformes	Chilodontidae
Characiformes	Curimatidae
		Semaprochilodus	Semaprochilodus insignis
Characiformes	Prochilodontidae
Characiformes	Lebiasinidae
Characiformes	Ctenoluciidae
Characiformes	Acestrorhynchidae
		Acestrorhynchus	Acestrorhynchus altus
Characiformes	Characidae
		Metynnis	Metynnis Lippincottianus
		Astyanax	Astyanax mexicanus
		Salminus	Salminus brasiliensis
Characiformes	Gasteropelecidae
Siluriformes	Diplomystidae
Siluriformes	Cetopsidae
Siluriformes	Trichomycteridae
Siluriformes	Nematogenyidae
Siluriformes	Callichthyidae
Siluriformes	Scoloplacidae
Siluriformes	Astroblepidae
Siluriformes	Loricariidae
		Panaque	Panaque nigrolineatus
Siluriformes	Siluridae
		Kryptopterus	Kryptopterus bicirrhis
Siluriformes	Austroglanididae
Siluriformes	Pangasiidae
		Pangasianodon	Pangasianodon hypophthalmus
		Pangasius	Pangasius sanitwongsei
Siluriformes	Chacidae
Siluriformes	Plotosidae
Siluriformes	Ritidae
Siluriformes	Ailiidae
Siluriformes	Horabagridae
Siluriformes	Bagridae
		Hemibagrus	Hemibagrus wyckioides
		Tachysurus	Tachysurus fulvidraco
		Pelteobagrus	Pelteobagrus fulvidraco
Siluriformes	Akysidae
Siluriformes	Amblycipitidae
Siluriformes	Sisoridae
		Bagarius	Bagarius yarrelli
		Creteuchiloglanis	Creteuchiloglanis macropterus
		Glyptosternum	Glyptosternum maculatum
		Pareuchiloglanis	Pareuchiloglanis gongshanensis
		Pseudecheneis	Pseudecheneis sulcatus
Siluriformes	Erethistidae
Siluriformes	Amphiliidae
Siluriformes	Malapteruridae
		Malapterurus	Malapterurus electricus
Siluriformes	Mochokidae
		Synodontis	Synodontis flavitaeniatus
		Synodontis	Synodontis nigriventris
Siluriformes	Schilbeidae
Siluriformes	Auchenoglanididae
Siluriformes	Claroteidae
		Auchenoglanis	Auchenoglanis occidentalis
Siluriformes	Lacantuniidae
Siluriformes	Clariidae
		Clarias	Clarias batrachus
Siluriformes	Heteropneustidae
Siluriformes	Anchariidae
Siluriformes	Ariidae
		Hexanematichthys	Hexanematichthys leptaspis
Siluriformes	Aspredinidae
Siluriformes	Doradidae
		Platydoras	Platydoras armatulus
Siluriformes	Auchenipteridae
		Asterophysus	Asterophysus batrachus
		Ageneiosus	Ageneiosus marmoratus
Siluriformes	Cranoglanididae
Siluriformes	Ictaluridae
		Ictalurus	Ictalurus punctatus
Siluriformes	Heptapteridae
Siluriformes	Pimelodidae
		Brachyplatystoma	Brachyplatystoma tigrinus
Siluriformes	Pseudopimelodidae
Gymnotiformes	Gymnotidae
		Electrophorus	Electrophorus electricus
Gymnotiformes	Rhamphichthyidae
Gymnotiformes	Hypopomidae
Gymnotiformes	Sternopygidae
Gymnotiformes	Apteronotidae
		Apteronotus	Apteronotus albifrons
Lepidogalaxiiformes	Lepidogalaxiidae
Salmoniformes	Salmonidae
		Hucho	Hucho hucho
		Oncorhynchus	Oncorhynchus kisutch
		Oncorhynchus	Oncorhynchus mykiss
		Oncorhynchus	Oncorhynchus nerka
		Oncorhynchus	Oncorhynchus tshawytscha
		Salmo	Salmo salar
		Salmo	Salmo trutta
		Salvelinus	Salvelinus alpinus
		Thymallus	Thymallus thymallus
Esociformes	Esocidae
		Esox	Esox lucius
Esociformes	Umbridae
Argentiniformes	Argentinidae
Argentiniformes	Opisthoproctidae
Argentiniformes	Microstomatidae
Argentiniformes	Bathylagidae
Galaxiiformes	Galaxiidae
Osmeriformes	Osmeridae
		Osmerus	Osmerus eperlanus
Osmeriformes	Plecoglossidae
Osmeriformes	Salangidae
Osmeriformes	Prototroctidae
Osmeriformes	Retropinnidae
Stomiiformes	Gonostomatidae
Stomiiformes	Sternoptychidae
Stomiiformes	Phosichthyidae
Stomiiformes	Stomiidae
		Borostomias	Borostomias antarcticus
Ateleopodiformes	Ateleopodidae
		Guentherus	Guentherus altivela
Aulopiformes	Synodontidae
		Harpadon	Harpadon nehereus
		Synodus	Synodus binotatus
Aulopiformes	Aulopidae
Aulopiformes	Pseudotrichonotidae
Aulopiformes	Paraulopidae
Aulopiformes	Ipnopidae
Aulopiformes	Giganturidae
Aulopiformes	Bathysauroididae
Aulopiformes	Bathysauridae
Aulopiformes	Chlorophthalmidae
		Parasudis	Parasudis fraserbrunneri
Aulopiformes	Notosudidae
Aulopiformes	Scopelarchidae
Aulopiformes	Evermannellidae
Aulopiformes	Sudidae
Aulopiformes	Paralepididae
Aulopiformes	Alepisauridae
Aulopiformes	Lestidiidae
Myctophiformes	Neoscopelidae
Myctophiformes	Myctophidae
		Benthosema	Benthosema glaciale
Lampriformes	Veliferidae
Lampriformes	Lampridae
		Lampris	Lampris guttatus
		Lampris	Lampris regius
Lampriformes	Lophotidae
Lampriformes	Radiicephalidae
Lampriformes	Trachipteridae
Lampriformes	Regalecidae
		Regalecus	Regalecus glesne
Polymixiiformes	Polymixiidae
		Polymixia	Polymixia japonica
Percopsiformes	Percopsidae
		Percopsis	Percopsis transmontana
Percopsiformes	Aphredoderidae
Percopsiformes	Amblyopsidae
		Typhlichthys	Typhlichthys subterraneus
Zeiformes	Cyttidae
Zeiformes	Oreosomatidae
Zeiformes	Parazenidae
		Cyttopsis	Cyttopsis rosea
Zeiformes	Zeniontidae
Zeiformes	Grammicolepididae
Zeiformes	Zeidae
		Zeus	Zeus faber
Stylephoriformes	Stylephoridae
		Stylephorus	Stylephorus chordatus
Gadiformes	Melanonidae
		Melanonus	Melanonus zugmayeri
Gadiformes	Steindachneriidae
Gadiformes	Bathygadidae
Gadiformes	Macrouridae
		Bathygadus	Bathygadus melanobranchus
		Coryphaenoides	Coryphaenoides rupestris
		Macrourus	Macrourus berglax
		Malacocephalus	Malacocephalus occidentalis
		Trachyrincus	Trachyrincus murrayi
		Trachyrincus	Trachyrincus scabrus
Gadiformes	Trachyrincidae
Gadiformes	Euclichthyidae
Gadiformes	Moridae
		Laemonema	Laemonema laureysi
		Mora	Mora moro
Gadiformes	Macruronidae
Gadiformes	Merlucciidae
		Merluccius	Merluccius capensis
		Merluccius	Merluccius merluccius
		Merluccius	Merluccius polli
Gadiformes	Ranicipitidae
Gadiformes	Bregmacerotidae
		Bregmaceros	Bregmaceros cantori
Gadiformes	Muraenolepididae
		Muraenolepis	Muraenolepis marmorata
Gadiformes	Gadidae
		Gadus	Gadus chalcogrammus
		Gadus	Gadus morhua
		Arctogadus	Arctogadus glacialis
		Boreogadus	Boreogadus saida
		Gadiculus	Gadiculus argenteus
		Melanogrammus	Melanogrammus aeglefinus
		Merlangius	Merlangius merlangus
		Pollachius	Pollachius virens
		Theragra	Theragra finnmarchica
		Trisopterus	Trisopterus minutus
Holocentriformes	Holocentridae
		Neoniphon	Neoniphon opercularis
		Neoniphon	Neoniphon sammara
		Holocentrus	Holocentrus rufus
		Myripristis	Myripristis jacobus
		Myripristis	Myripristis murdjan
		Sargocentron	Sargocentron diadema
Trachichthyiformes	Anoplogastridae
		Anoplogaster	Anoplogaster cornuta
Trachichthyiformes	Diretmidae
		Diretmoides	Diretmoides pauciradiatus
		Diretmus	Diretmus argenteus
Trachichthyiformes	Anomalopidae
Trachichthyiformes	Monocentridae
		Monocentris	Monocentris japonica
Trachichthyiformes	Trachichthyidae
		Gephyroberyx	Gephyroberyx darwinii
		Hoplostethus	Hoplostethus atlanticus
Beryciformes	Gibberichthyidae
Beryciformes	Stephanoberycidae
		Acanthochaenus	Acanthochaenus luetkenii
Beryciformes	Hispidoberycidae
Beryciformes	Rondeletiidae
		Rondeletia	Rondeletia loricata
Beryciformes	Barbourisiidae
Beryciformes	Cetomimidae
Beryciformes	Melamphaidae
Beryciformes	Berycidae
		Beryx	Beryx splendens
Ophidiiformes	Carapidae
		Carapus	Carapus acus
Ophidiiformes	Ophidiidae
		Brotula	Brotula barbata
		Lamprogrammus	Lamprogrammus exutus
Ophidiiformes	Bythitidae
Ophidiiformes	Aphyonidae
Ophidiiformes	Parabrotulidae
Batrachoidiformes	Batrachoididae
		Opsanus	Opsanus beta
		Thalassophryne	Thalassophryne amazonica
Kurtiformes	Kurtidae
Kurtiformes	Apogonidae
		Apogon
		Cheilodipterus	Cheilodipterus macrodon
		Sphaeramia	Sphaeramia orbicularis
Gobiiformes	Rhyacichthyidae
Gobiiformes	Odontobutidae
Gobiiformes	Milyeringidae
Gobiiformes	Eleotridae
		Bostrychus	Bostrychus sinensis
		Eleotris
		Eleotris
		Eleotris
		Oxyeleotris	Oxyeleotris marmorata
Gobiiformes	Butidae
Gobiiformes	Thalasseleotrididae
Gobiiformes	Oxudercidae
Gobiiformes	Gobiidae
		Ctenogobius
		Ctenogobius
		Boleophthalmus	Boleophthalmus pectinirostris
		Lesueurigobius	Lesueurigobius sanzi
		Neogobius	Neogobius melanostomus
		Periophthalmodon	Periophthalmodon schlosseri
		Periophthalmus	Periophthalmus magnuspinnatus
		Scartelaos	Scartelaos histophorus
		Rhinogobius	Rhinogobius giurinus
Gobiiformes	Ambassidae
		Parambassis	Parambassis ranga
Gobiiformes	Embiotocidae
		Abudefduf
Gobiiformes	Grammatidae
Gobiiformes	Plesiopidae
Gobiiformes	Polycentridae
		Monocirrhus	Monocirrhus polyacanthus
Gobiiformes	Pomacentridae
		Amblyglyphidodon	Amblyglyphidodon aureus
		Acanthochromis	Acanthochromis polyacanthus
		Amphiprion	Amphiprion ocellaris
		Amphiprion	Amphiprion percula
		Stegastes	Stegastes partitus
Gobiiformes	Pseudochromidae
		Pseudochromis	Pseudochromis fuscus
		Pseudochromis	Pseudochromis paccagnella
Gobiiformes	Opistognathidae
Mugiliformes	Mugilidae
		Mugil	Mugil cephalus
		Planiliza	Planiliza haematocheila
Cichliformes	Cichlidae
		Crenicichla	Crenicichla johanna
		Amphilophus	Amphilophus citrinellus
		Archocentrus	Archocentrus centrarchus
		Astatotilapia	Astatotilapia burtoni
		Astatotilapia	Astatotilapia calliptera
		Haplochromis	Haplochromis nyererei
		Labeotropheus	Labeotropheus fuelleborni
		Maylandia	Maylandia zebra
		Mchenga	Mchenga conophoros
		Melanochromis	Melanochromis auratus
		Neolamprologus	Neolamprologus brichardi
		Oreochromis	Oreochromis aureus
		Oreochromis	Oreochromis niloticus
		Oreochromis	Oreochromis spilurus
		Rhamphochromis	Rhamphochromis esox
		Simochromis	Simochromis diagramma
		Oreochromis	Oreochromis mossambicus
Cichliformes	Pholidichthyidae
Blenniiformes	Tripterygiidae
Blenniiformes	Dactyloscopidae
Blenniiformes	Blenniidae
		Parablennius	Parablennius parvicornis
		Salarias	Salarias fasciatus
Blenniiformes	Clinidae
Blenniiformes	Labrisomidae
Blenniiformes	Chaenopsidae
Gobiesociformes	Gobiesocidae
		Gouania	Gouania willdenowi
Atheriniformes	Atherinopsidae
Atheriniformes	Notocheiridae
Atheriniformes	Isonidae
Atheriniformes	Melanotaeniidae
		Glossolepis	Glossolepis incisus
		Iriatherina	Iriatherina werneri
Atheriniformes	Atherionidae
Atheriniformes	Dentatherinida
Atheriniformes	Phallostethidae
Atheriniformes	Atherinidae
Beloniformes	Adrianichthyidae
		Oryzias	Oryzias javanicus
		Oryzias	Oryzias latipes
		Oryzias	Oryzias melastigma
Beloniformes	Exocoetidae
Beloniformes	Hemiramphidae
		Hyporhamphus
Beloniformes	Zenarchopteridae
Beloniformes	Belonidae
		Strongylura	Strongylura anastomella
		Tylosurus	Tylosurus acus melanotus
Beloniformes	Scomberesocidae
Cyprinodontiformes	Aplocheilidae
		Aplocheilus	Aplocheilus lineatus
		Pachypanchax	Pachypanchax playfairii
Cyprinodontiformes	Nothobranchiidae
		Aphyosemion	Aphyosemion australe
		Callopanchax	Callopanchax toddi
		Nothobranchius	Nothobranchius furzeri
		Nothobranchius	Nothobranchius kuhntae
Cyprinodontiformes	Rivulidae
		Austrofundulus	Austrofundulus limnaeus
		Kryptolebias	Kryptolebias hermaphroditus
		Kryptolebias	Kryptolebias marmoratus
Cyprinodontiformes	Profundulidae
Cyprinodontiformes	Goodeidae
Cyprinodontiformes	Fundulidae
		Fundulus	Fundulus heteroclitus
Cyprinodontiformes	Valenciidae
Cyprinodontiformes	Cyprinodontidae
		Cyprinodon	Cyprinodon nevadensis
		Cyprinodon	Cyprinodon variegatus
Cyprinodontiformes	Anablepidae
Cyprinodontiformes	Poeciliidae
		Gambusia	Gambusia affinis
		Poecilia	Poecilia formosa
		Poecilia	Poecilia latipinna
		Poecilia	Poecilia mexicana
		Poecilia	Poecilia reticulata
		Xiphophorus	Xiphophorus couchianus
		Xiphophorus	Xiphophorus hellerii
		Xiphophorus	Xiphophorus maculatus
Synbranchiformes	Synbranchidae
		Monopterus	Monopterus albus
Synbranchiformes	Chaudhuriidae
Synbranchiformes	Mastacembelidae
		Mastacembelus	Mastacembelus armatus
Carangiformes	Nematistiidae
Carangiformes	Coryphaenidae
Carangiformes	Rachycentridae
Carangiformes	Echeneidae
		Echeneis	Echeneis naucrates
Carangiformes	Carangidae
		Selene	Selene dorsalis
		Seriola	Seriola dumerili
		Seriola	Seriola lalandi
		Seriola	Seriola quinqueradiata
		Seriola	Seriola rivoliana
		Trachinotus	Trachinotus ovatus
		Trachinotus	Trachinotus blochii
Carangiformes	Menidae
Istiophoriformes	Sphyraenidae
Istiophoriformes	Xiphiidae
		Xiphias	Xiphias gladius
Istiophoriformes	Istiophoridae
		Istiophorus	Istiophorus platypterus
Anabantiformes	Anabantidae
		Anabantidae	Anabas testudineus
Anabantiformes	Helostomatidae
		Helostoma	Helostoma temminckii
Anabantiformes	Osphronemidae
		Betta	Betta splendens
		Trichopodus	Trichopodus trichopterus
Anabantiformes	Channidae
Anabantiformes	Nandidae
Anabantiformes	Badidae
Anabantiformes	Pristolepididae
Pleuronectiformes	Psettodidae
Pleuronectiformes	Citharidae
Pleuronectiformes	Scophthalmidae
		Scophthalmus	Scophthalmus maximus
Pleuronectiformes	Paralichthyidae
		Paralichthys	Paralichthys olivaceus
Pleuronectiformes	Pleuronectidae
		Pseudopleuronectes	Pseudopleuronectes yokohamae
		Reinhardtius	Reinhardtius hippoglossoides
Pleuronectiformes	Bothidae
Pleuronectiformes	Paralichthodidae
Pleuronectiformes	Poecilopsettidae
Pleuronectiformes	Rhombosoleidae
Pleuronectiformes	Achiropsettidae
Pleuronectiformes	Samaridae
Pleuronectiformes	Achiridae
Pleuronectiformes	Soleidae
		Brachirus	Brachirus orientalis
Pleuronectiformes	Cynoglossidae
		Cynoglossus	Cynoglossus semilaevis
Syngnathiformes	Pegasidae
Syngnathiformes	Solenostomidae
Syngnathiformes	Syngnathidae
		Corythoichthys	Corythoichthys haematopterus
		Hippocampus	Hippocampus comes
		Syngnathus	Syngnathus acus
Syngnathiformes	Aulostomidae
		Aulostomus	Aulostomus chinensis
Syngnathiformes	Fistulariidae
		Fistularia	Fistularia commersonii
Syngnathiformes	Macroramphosidae
Syngnathiformes	Centriscidae
Syngnathiformes	Dactylopteridae
Icosteiformes	Icosteidae
Callionymiformes	Callionymidae
		Synchiropus	Synchiropus splendidus
Callionymiformes	Draconettidae
Scombrolabraciformes	Scombrolabracidae
Scombriformes	Gempylidae
Scombriformes	Trichiuridae
Scombriformes	Scombridae
		Thunnus	Thunnus albacares
		Thunnus	Thunnus orientalis
		Thunnus	Thunnus thynnus
Scombriformes	Amarsipidae
Scombriformes	Centrolophidae
Scombriformes	Nomeidae
Scombriformes	Ariommatidae
Scombriformes	Tetragonuridae
Scombriformes	Stromateidae
		Pampus	Pampus argenteus
Trachiniformes	Chiasmodontidae
Trachiniformes	Champsodontidae
Trachiniformes	Pinguipedidae
		Parapercis	Parapercis clathrata
Trachiniformes	Cheimarrhichthyidae
Trachiniformes	Trichonotidae
Trachiniformes	Creediidae
Trachiniformes	Percophidae
Trachiniformes	Leptoscopidae
Trachiniformes	Ammodytidae
Trachiniformes	Trachinidae
Trachiniformes	Uranoscopidae
		Uranoscopus
Labriformes	Labridae
		Choerodon
		Gomphosus	Gomphosus varius
		Halichoeres
		Labrus	Labrus bergylta
		Symphodus	Symphodus melops
		Thalassoma	Thalassoma bifasciatum
		Parajulis
Labriformes	Odacidae
Labriformes	Scaridae
		Chlorurus	Chlorurus sordidus
Perciformes	Centropomidae
Perciformes	Latidae
		Lates	Lates calcarifer
Perciformes	Gerreidae
Perciformes	Centrogenyidae
Perciformes	Perciliidae
Perciformes	Howellidae
Perciformes	Acropomatidae
Perciformes	Epigonidae
Perciformes	Polyprionidae
Perciformes	Lateolabracidae
		Lateolabrax	Lateolabrax japonicus
Perciformes	Mullidae
Perciformes	Glaucosomatidae
Perciformes	Pempheridae
Perciformes	Oplegnathidae
		Oplegnathus	Oplegnathus fasciatus
		Oplegnathus
Perciformes	Kuhliidae
		Kuhlia	Kuhlia marginata
Perciformes	Bathyclupeidae
Perciformes	Toxotidae
		Toxotes	Toxotes jaculatrix
Perciformes	Arripidae
Perciformes	Dichistiidae
Perciformes	Kyphosidae
Perciformes	Terapontidae
		Terapon	Terapon jarbua
Perciformes	Percichthyidae
		Maccullochella	Maccullochella peelii
		Macquaria	Macquaria australasica
Perciformes	Sinipercidae
Perciformes	Enoplosidae
Perciformes	Pentacerotidae
Perciformes	Dinopercidae
Perciformes	Banjosidae
Perciformes	Centrarchidae
		Lepomis
		Micropterus	Micropterus floridanus
Perciformes	Serranidae
		Cephalopholis	Cephalopholis boenak
		Cephalopholis	Cephalopholis leopardus
		Epinephelus	Epinephelus fasciatus
		Epinephelus	Epinephelus hexagonatus
		Epinephelus	Epinephelus merra
		Epinephelus
		Epinephelus	Epinephelus lanceolatus
		Hypoplectrus	Hypoplectrus puella
		Variola	Variola albimarginata
Perciformes	Percidae
		Perca	Perca flavescens
		Perca	Perca fluviatilis
		Sander	Sander lucioperca
Perciformes	Lactariidae
Perciformes	Dinolestidae
Perciformes	Scombropidae
Perciformes	Pomatomidae
Perciformes	Bramidae
Perciformes	Caristiidae
Perciformes	Monodactylidae
Perciformes	Priacanthidae
Perciformes	Leiognathidae
		Leiognathus	Leiognathus brevirostris
Perciformes	Chaetodontidae
		Chaetodon	Chaetodon auriga
		Chelmon	Chelmon rostratus
Perciformes	Pomacanthidae
		Centropyge	Centropyge bicolor
Perciformes	Malacanthidae
		Malacanthus	Malacanthus brevirostris
Perciformes	Haemulidae
		Parapristipoma	Parapristipoma trilineatus
		Plectorhinchus	Plectorhynchus pictus
Perciformes	Hapalogeniidae
Perciformes	Lutjanidae
		Aphareus	Aphareus furca
		Lutjanus	Lutjanus bohar
		Lutjanus	Lutjanus fulviflamma
		Lutjanus	Lutjanus kasmira
Perciformes	Caesionidae
Perciformes	Cirrhitidae
		Cirrhitichthys	Cirrhitichthys falco
Perciformes	Chironemidae
Perciformes	Aplodactylidae
Perciformes	Cheilodactylidae
		Cheilodactylus	Cheilodactylus zonatus
Perciformes	Latridae
Perciformes	Cepolidae
Perciformes	Scatophagidae
		Scatophagus	Scatophagus argus
Perciformes	Siganidae
		Siganus	Siganus fuscescens
		Siganus	Siganus unimaculatus
		Siganus	Siganus vulpinus
Perciformes	Bovichtidae
		Cottoperca	Cottoperca gobio
Perciformes	Pseudaphritidae
Perciformes	Eleginopsidae
Perciformes	Nototheniidae
		Notothenia	Notothenia coriiceps
Perciformes	Harpagiferidae
Perciformes	Artedidraconidae
Perciformes	Bathydraconidae
Perciformes	Channichthyidae
Scorpaeniformes	Scorpaenidae
		Pterois	Pterois radiata
		Pterois
		Scorpaenopsis	Scorpaenopsis possi
Scorpaeniformes	Aploactinidae
Scorpaeniformes	Eschmeyeridae
Scorpaeniformes	Pataecidae
Scorpaeniformes	Gnathanacanthidae
Scorpaeniformes	Congiopodidae
Scorpaeniformes	Triglidae
Scorpaeniformes	Peristediidae
Scorpaeniformes	Bembridae
Scorpaeniformes	Platycephalidae
		Platycephalus
		Platycephalus
Scorpaeniformes	Hoplichthyidae
Scorpaeniformes	Normanichthyidae
Scorpaeniformes	Bathymasteridae
Scorpaeniformes	Eulophiidae
Scorpaeniformes	Zoarcidae
Scorpaeniformes	Stichaeidae
Scorpaeniformes	Cryptacanthodidae
Scorpaeniformes	Pholidae
Scorpaeniformes	Anarhichadidae
		Anarhichas	Anarhichas lupus
		Anarrhichthys	Anarrhichthys ocellatus
Scorpaeniformes	Ptilichthyidae
Scorpaeniformes	Zaproridae
Scorpaeniformes	Scytalinidae
Scorpaeniformes	Hypoptychidae
Scorpaeniformes	Aulorhynchidae
Scorpaeniformes	Gasterosteidae
		Gasterosteus	Gasterosteus aculeatus
		Pungitius	Pungitius pungitius
Scorpaeniformes	Indostomidae
Scorpaeniformes	Anoplopomatidae
		Anoplopoma	Anoplopoma fimbria
Scorpaeniformes	Zaniolepididae
Scorpaeniformes	Hexagrammidae
		Ophiodon	Ophiodon elongatus
Scorpaeniformes	Trichodontidae
Scorpaeniformes	Jordaniidae
Scorpaeniformes	Rhamphocottidae
Scorpaeniformes	Scorpaenichthyidae
Scorpaeniformes	Agonidae
Scorpaeniformes	Cottidae
		Cottus	Cottus rhenanus
		Myoxocephalus	Myoxocephalus scorpius
Scorpaeniformes	Psychrolutidae
Scorpaeniformes	Bathylutichthyidae
Scorpaeniformes	Cyclopteridae
Scorpaeniformes	Liparidae
		Liparis	Liparis tanakae
Moroniformes	Moronidae
		Dicentrarchus	Dicentrarchus labrax
		Morone	Morone chrysops
		Morone	Morone saxatilis
Moroniformes	Drepaneidae
Moroniformes	Ephippidae
Acanthuriformes	Emmelichthyidae
Acanthuriformes	Sciaenidae
		Johnius
		Larimichthys	Larimichthys crocea
		Miichthys	Miichthys miiuy
		Nibea	Nibea albiflora
		Sciaenpos
Acanthuriformes	Luvaridae
Acanthuriformes	Zanclidae
		Zanclus	Zanclus canescens
Acanthuriformes	Acanthuridae
		Naso	Naso brevirostris
		Naso	Naso lituratus
		Naso	Naso vlamingii
		Zebrasoma	Zebrasoma veliferum
Spariformes	Callanthiidae
Spariformes	Sillaginidae
		Sillago	Sillago japonica
		Sillago
		Sillago
Spariformes	Lobotidae
Spariformes	Nemipteridae
		Nemipterus	Nemipterus virgatus
		Pentapodus	pentapodus paradiceus
Spariformes	Lethrinidae
		Lethrinus
Spariformes	Sparidae
		Acanthopagrus	Acanthopagrus latus
		Acanthopagrus	Acanthopagrus schlegelii
		Pagrus	Pagrus major
		Sparus	Sparus aurata
		Spondyliosoma	Spondyliosoma cantharus
Caproiformes	Caproidae
Lophiiformes	Lophiidae
		Lophius	Lophius cf. piscatorius
		Lophius	Lophius litulon
Lophiiformes	Antennariidae
		Antennarius	Antennarius striatus
Lophiiformes	Tetrabrachiidae
Lophiiformes	Lophichthyidae
Lophiiformes	Brachionichthyidae
Lophiiformes	Chaunacidae
Lophiiformes	Ogcocephalidae
Lophiiformes	Caulophrynidae
Lophiiformes	Neoceratiidae
Lophiiformes	Melanocetidae
Lophiiformes	Himantolophidae
Lophiiformes	Diceratiidae
Lophiiformes	Oneirodidae
Lophiiformes	Thaumatichthyidae
Lophiiformes	Centrophrynidae
Lophiiformes	Ceratiidae
Lophiiformes	Gigantactinidae
Lophiiformes	Linophrynidae
Tetraodontiformes	Triodontidae
Tetraodontiformes	Triacanthodidae
Tetraodontiformes	Triacanthidae
Tetraodontiformes	Aracanidae
Tetraodontiformes	Ostraciidae
Tetraodontiformes	Balistidae
		Balistapus	Balistapus undulatus
Tetraodontiformes	Monacanthidae
		Chaetodermis	Monacanthus chinensis
		Monacanthus
Tetraodontiformes	Molidae
		Mola	Mola mola
Tetraodontiformes	Tetraodontidae
		Takifugu	Takifugu bimaculatus
		Takifugu	Takifugu flavidus
		Takifugu	Takifugu rubripes
		Pao	Pao leiurus
		Tetraodon	Tetraodon fluviatilis
		Tetraodon	Tetraodon nigroviridis
		Tetraodon	Tetraodon palembangensis
Tetraodontiformes	Diodontidae
		Diodon	Diodon holocanthus
